# Functional divergence in a multi-gene family is a key evolutionary innovation for anaerobic growth in *Saccharomyces cerevisiae*

**DOI:** 10.1101/2022.06.15.496314

**Authors:** David J. Krause, Chris Todd Hittinger

**Affiliations:** Laboratory of Genetics, Wisconsin Energy Institute, DOE Great Lakes Bioenergy Research Center, Center for Genomic Science Innovation, J. F. Crow Institute for the Study of Evolution, University of Wisconsin-Madison, Madison, Wisconsin, USA

## Abstract

The amplification and diversification of genes into large multi-gene families often marks key evolutionary innovations, but this process often creates genetic redundancy that hinders functional investigations. When the model budding yeast *Saccharomyces cerevisiae* transitions from aerobic to anaerobic growth conditions, the cell massively induces the expression of seven cell wall mannoproteins (anCWMPs): *TIP1, TIR1, TIR2, TIR3, TIR4, DAN1*, and *DAN4*. Here we show that these genes likely derive evolutionarily from a single ancestral anCWMP locus, which was duplicated and translocated to new genomic contexts several times both prior to and following the budding yeast whole genome duplication (WGD) event. Based on synteny and their phylogeny, we separate the anCWMPs into four gene subfamilies. To resolve prior inconclusive genetic investigations of these genes, we constructed a set of combinatorial deletion mutants to determine their contributions toward anaerobic growth in *S. cerevisiae*. We found that two genes, *TIR1* and *TIR3,* were together necessary and sufficient for the anCWMP contribution to anaerobic growth. Overexpressing either gene alone was insufficient for anaerobic growth, implying that they encode non-overlapping functional roles in the cell during anaerobic growth. We infer from the phylogeny of the anCWMP genes that these two important genes derive from an ancient duplication that predates the WGD event, whereas the *TIR1* subfamily experienced gene family amplification after the WGD event. Taken together, the genetic and molecular evidence suggest that one key anCWMP gene duplication event, several auxiliary gene duplication events, and functional divergence underpin the evolution of anaerobic growth in budding yeasts.
