## Supplementary material for "Functional divergence in a multi-gene family is a key evolutionary innovation for anaerobic growth in *Saccharomyces cerevisiae*": Table S1

### Sheet: Sheet1
Table S1 - p-values of approximately unbiased (AU) test (Shimodaira, 2002) for each possible topology using four anCWMP subfamilies and AFB1 using IQTree.
Tree #	p-AU
1	0.494
2	0.494
3	0.367
4	0.56
5	0.357
6	0.316
7	0.316
8	0.436
9	0.674
10	0.561
11	0.561
12	0.468
13	0.233
14	0.233
15	0.166
16	0.171
17	0.121
18	0.261
19	0.261
20	0.0779
21	0.312
22	0.297
23	0.297
24	0.374
25	0.562
26	0.562
27	0.366
28	0.354
29	0.201
30	0.334
31	0.334
32	0.424
33	0.236
34	0.717
35	0.717
36	0.421
37	0.517
38	0.517
39	0.0584
40	0.295
41	0.403
42	0.137
43	0.137
44	0.586
45	0.407
46	0.241
47	0.241
48	0.453
49	0.106
50	0.106
51	0.239
52	0.45
53	0.45
54	0.615
55	0.524
56	0.244
57	0.244
58	0.416
59	0.086
60	0.086
61	0.174
62	0.406
63	0.406
64	0.284
65	0.439
66	0.457
67	0.457
68	0.271
69	0.471
70	0.471
71	0.339
72	0.693
73	0.693
74	0.301
75	0.176
76	0.395
77	0.395
78	0.195
79	0.246
80	0.246
81	0.374
82	0.366
83	0.366
84	0.382
85	0.263
86	0.263
87	0.285
88	0.468
89	0.468
90	0.117
91	0.102
92	0.102
93	0.243
94	0.533
95	0.533
96	0.339
97	0.479
98	0.479
99	0.464
100	0.393
101	0.393
102	0.152
103	0.455
104	0.455
105	0.296
