## Supplementary material for "Functional divergence in a multi-gene family is a key evolutionary innovation for anaerobic growth in *Saccharomyces cerevisiae*": Table S3

### Sheet: Sheet1
Strain	Genotype
yHDO554	S288C - MATα SUC2 gal2 mal2 mel flo1 flo8-1 hap1 ho bio1 bio6
yHDK363	S288C MATα tip1-Δ tir3Δ::ZEOMX tir2-tir4Δ::HYGMX tir1Δ::NATMX dan1-dan4Δ::KANMX ura3-Δ
yHKJF22	S288C MATa met6Δ
yHDK370	MATa tip1-Δ tir3Δ::ZEOMX tir2-tir4Δ::HYGMX tir1Δ::NATMX
yHDK371	MATα tip1-Δ tir3Δ::ZEOMX tir2-tir4Δ::HYGMX dan1-dan4Δ::KANMX
yHDK372	MATα tip1-Δ tir3Δ::ZEOMX tir1Δ::NATMX dan1-dan4Δ::KANMX ura3-Δ met6Δ
yHDK373	MATa tip1-Δ tir2-tir4Δ::HYGMX tir1Δ::NATMX dan1-dan4Δ::KANMX ura3-Δ
yHDK374	MATa tir3Δ::ZEOMX tir2-tir4Δ::HYGMX tir1Δ::NATMX dan1-dan4Δ::KANMX ura3-Δ met6Δ
yHDK375	tip1-Δ tir3Δ::ZEOMX tir2-tir4Δ::HYGMX
yHDK376	MATa tip1-Δ tir3Δ::ZEOMX tir1Δ::NATMX
yHDK377	MATα tip1-Δ tir2-tir4Δ::HYGMX tir1Δ::NATMX ura3-Δ
yHDK378	MATa tir3Δ::ZEOMX tir2-tir4Δ::HYGMX tir1Δ::NATMX ura3-Δ
yHDK379	MATa tip1-Δ tir3Δ::ZEOMX dan1-dan4Δ::KANMX met6Δ
yHDK380	MATα tip1-Δ tir2-tir4Δ::HYGMX dan1-dan4Δ::KANMX
yHDK381	MATa tir3Δ::ZEOMX tir2-tir4Δ::HYMGX dan1-dan4Δ::KANMX ura3-Δ
yHDK382	MATα tip1-Δ tir1Δ::NATMX dan1-dan4Δ::KANMX ura3-Δ met6Δ
yHDK383	MATα tir3Δ::ZEOMX tir1Δ::NATMX dan1-dan4Δ::KANMX
yHDK384	MATa tir2-tir4Δ::HYGMX tir1Δ::NATMX dan1-dan4Δ::KANMX ura3-Δ met6Δ
yHDK385	MATα tir1Δ::NATMX dan1-dan4Δ::KANMX met6Δ
yHDK386	MATα tir2-tir4Δ::HYGMX dan1-dan4Δ::KANMX met6Δ
yHDK387	MATα tir3Δ::ZEOMX dan1-dan4Δ::KANMX met6Δ
yHDK388	MATα tip1-Δ dan1-dan4Δ::KANMX met6Δ
yHDK389	MATa tir2-tir4Δ::HYGMX tir1Δ::NATMX ura3-Δ
yHDK390	MATα tir3Δ::ZEOMX tir1Δ::NATMX
yHDK391	MATa tip1-Δ tir1Δ::NATMX
yHDK392	MATα tir3Δ::ZEOMX tir2-tir4Δ::HYGMX
yHDK393	MATα tip1-Δ tir2-tir4Δ::HYGMX ura3-Δ
yHDK394	MATa tip1-Δ tir3Δ::ZEOMX
yHDK395	MATa tip1-Δ
yHDK396	MATα tir3Δ::ZEOMX
yHDK397	MATα tir2-tir4Δ::HYGMX
yHDK398	MATα tir1Δ::NATMX ura3-Δ
yHDK399	MATα dan1-dan4Δ::KANMX ura3-Δ met6Δ
yHDK403	tip1-Δ tir3Δ::ZEOMX tir2-tir4Δ::HYGMX tir1Δ::NATMX dan1-dan4Δ::KANMX [pRS426 + TIP1]
yHDK404	tip1-Δ tir2-tir4Δ::HYGMX tir1Δ::NATMX dan1-dan4Δ::KANMX [pRS426 + TIP1]
yHDK405	tip1-Δ tir3Δ::ZEOMX tir2-tir4Δ::HYGMX tir1Δ::NATMX dan1-dan4Δ::KANMX [pRS426 + DAN1]
yHDK406	tip1-Δ tir2-tir4Δ::HYGMX tir1Δ::NATMX dan1-dan4Δ::KANMX [pRS426 + DAN1]
yHDK407	tip1-Δ tir3Δ::ZEOMX tir2-tir4Δ::HYGMX tir1Δ::NATMX dan1-dan4Δ::KANMX [pRS426 + TIR2]
yHDK408	tip1-Δ tir2-tir4Δ::HYGMX tir1Δ::NATMX dan1-dan4Δ::KANMX [pRS426 + TIR2]
yHDK409	tip1-Δ tir3Δ::ZEOMX tir2-tir4Δ::HYGMX tir1Δ::NATMX dan1-dan4Δ::KANMX [pRS426 + TIR1]
yHDK410	tip1-Δ tir2-tir4Δ::HYGMX tir1Δ::NATMX dan1-dan4Δ::KANMX [pRS426 + TIR1]
yHDK411	tip1-Δ tir3Δ::ZEOMX tir2-tir4Δ::HYGMX tir1Δ::NATMX dan1-dan4Δ::KANMX [pRS426 + TIR4]
yHDK412	tip1-Δ tir2-tir4Δ::HYGMX tir1Δ::NATMX dan1-dan4Δ::KANMX [pRS426 + TIR4]
yHDK413	tip1-Δ tir3Δ::ZEOMX tir2-tir4Δ::HYGMX tir1Δ::NATMX dan1-dan4Δ::KANMX [pRS426 + TIR3]
yHDK414	tip1-Δ tir2-tir4Δ::HYGMX tir1Δ::NATMX dan1-dan4Δ::KANMX [pRS426 + TIR3]
yHDK415	tip1-Δ tir3Δ::ZEOMX tir2-tir4Δ::HYGMX tir1Δ::NATMX dan1-dan4Δ::KANMX [pRS426]
yHDK416	tip1-Δ tir2-tir4Δ::HYGMX tir1Δ::NATMX dan1-dan4Δ::KANMX [pRS426]
yHDK417	tip1-Δ tir3Δ::ZEOMX tir2-tir4Δ::HYGMX dan1-dan4Δ::KANMX [pRS426 + TIP1]
yHDK418	tip1-Δ tir3Δ::ZEOMX tir2-tir4Δ::HYGMX dan1-dan4Δ::KANMX [pRS426 + TIR2]
yHDK419	tip1-Δ tir3Δ::ZEOMX tir2-tir4Δ::HYGMX dan1-dan4Δ::KANMX [pRS426 + TIR3]
yHDK420	tip1-Δ tir3Δ::ZEOMX tir2-tir4Δ::HYGMX dan1-dan4Δ::KANMX [pRS426]
