## Supplementary material for "Functional divergence in a multi-gene family is a key evolutionary innovation for anaerobic growth in *Saccharomyces cerevisiae*": Table S4

### Sheet: Sheet1
Table S4 - oligonucleotides and plasmids used in this study
TIR2/TIR4 deletion, screen, complementation
oHDK687	tir4::Mxfor	ACAAAAACCTATTCACTCGCTTATTAATACCATAAAAAATCAGCGACATGGAGGCCCAGA
oHDK688	tir2mxrev	CAAAACACACTCGTACACTCGCTTCAACTATAACAAAAAAAGCTCGTTTTCGACACTGGA
oHDK691	tir4scrnfor	CGCTAGGACAGATCAGTTTTTAGCCCGTTTAC
oHDK692	tir2scrnrev	AACGAAATTCGAACAATGAGAGCTCTCACAT
oHDK715	prs316::tir2for	TATCAAGCTTATCGATACCGTCGACCTCGAGGGGGGGCCCGCCTGTAGGAAAGCAGTGGG
oHDK716	prs316::tir2rev	CAAGCTCGGAATTAACCCTCACTAAAGGGAACAAAAGCTGCATGCATGTTTGAAGGTGCC
oHDK719	prs316::tir4for	TATCAAGCTTATCGATACCGTCGACCTCGAGGGGGGGCCCCAAACGGTACTGATAAGGGA
oHDK720	prs316::tir4rev	CAAGCTCGGAATTAACCCTCACTAAAGGGAACAAAAGCTGCCTTCAAACATGCATGTCTT
TIR3 deletion, screen, complementation
oHDK697	tir3mxfor	TGTTCCCCAGATCCAATTGTTCAACCGCCCACACACAACACAGCGACATGGAGGCCCAGA
oHDK698	tir3mxrev	TACATATAACATTTTATAATTTATCATTAATAAGTGACAAAGCTCGTTTTCGACACTGGA
oHDK699	tir3scrnfor	CTTTCTCTACTGCAGATTTTCTTGCTG
oHDK700	tir3scrnrev	TCTAGGAGACAGTATATTAAAATAGGATAC
oHDK717	prs316::tir3for	TATCAAGCTTATCGATACCGTCGACCTCGAGGGGGGGCCCGCGAGGTTACTCAGAAACTG
oHDK718	prs316::tir3rev	CAAGCTCGGAATTAACCCTCACTAAAGGGAACAAAAGCTGCATGCTCTTGCTCGAACATT
TIR1 deletion, screening, complementation
oHDK701	tir1mxfor	CTTTTTCATTCGCTTTCAACAAGTACTACAATAATTAAAACAGCGACATGGAGGCCCAGA
oHDK702	tir1mxrev	ATGGTTATTTTTTACGTAGTTATTATTAAAAACCAATAACAGCTCGTTTTCGACACTGGA
oHDK703	tir1scrnfor	CAGCTTGCTTTTCTCCTCTAAATTACA
oHDK704	tir1scrnrev	TGTAAAGCAGAAGAAAGGACCGAAAGTA
oHDK725	prs316::tir1for	TATCAAGCTTATCGATACCGTCGACCTCGAGGGGGGGCCCCTCCATCTTCTTAAAGGGTG
oHDK726	prs316::tir1rev	CAAGCTCGGAATTAACCCTCACTAAAGGGAACAAAAGCTGCAACACCGCTGGAACATTTA
DAN1/DAN4 deletion, screening, complementation
oHDK689	dan1mxfor	TTACATCATTTATACAACTGTACAGGGCCGCACATGATCACAGCGACATGGAGGCCCAGA
oHDK690	dan4mxrev	CTGTCGAATCTGCGATATCCGAAAAACTCCGAAGAAAGCAAGCTCGTTTTCGACACTGGA
oHDK693	dan1scrnfor	GGAATTTCCTTACGCTTATAGTATATATCTTAT
oHDK694	dan1scrnrev	TTTGGTTCGAAAGCCTATAAATGG
oHDK721	prs316::dan1for	TATCAAGCTTATCGATACCGTCGACCTCGAGGGGGGGCCCGGAGTTTGACAATAGTATAG
oHDK722	prs316::dan1rev	CAAGCTCGGAATTAACCCTCACTAAAGGGAACAAAAGCTGGCTGTCTGCAATAAGGAATG
oHDK723	prs316::dan4for	TATCAAGCTTATCGATACCGTCGACCTCGAGGGGGGGCCCGAGGAGATATTTCAATTAAC
oHDK724	prs316::dan4rev	CAAGCTCGGAATTAACCCTCACTAAAGGGAACAAAAGCTGCCGTAGTATTATGTGCTACA
TIP1 deletion, screening, complementation
oHDK756	tip1ura3for	TTGCTATTGCATAACTATACCCTCTGCTAAATAAAATAAATGCGAGGCATATTTATGGTG
oHDK757	tip1ura3rev	GGAGGTAATTTTTCAAATATTTGTTGTAAAAGGTTCCCTTTTAGTTTTGCTGGCCGCATC
oHDK707	tip1scrnfor	CGTCAATTATTCTCGCTTGCCTAAC
oHDK708	tip1scrnrev	GAAGCACTAATCTCGAAAAAGAGAACG
oHDK711	tip1sealfor	TTGCTATTGCATAACTATACCCTCTGCTAAATAAAATAAAAAGGGAACCTTTTACAACAA
oHDK712	tip1sealrev	GGAGGTAATTTTTCAAATATTTGTTGTAAAAGGTTCCCTTTTTATTTTATTTAGCAGAGG
oHDK713	prs316::tip1for	TATCAAGCTTATCGATACCGTCGACCTCGAGGGGGGGCCCGGCCATCATGAAATAGTCAC
oHDK714	prs316::tip1rev	CAAGCTCGGAATTAACCCTCACTAAAGGGAACAAAAGCTGCAGCTGGTGCCAATTGTCAA
MAT locus screening
oHRW247	universal MATfor	CGTTCAAATTACAAAAGTCAC
oHRW248	MATalpharev	GTAGTTCATAAATAAACGTATGAGATC
oHRW249	MATarev	CGGAATATGGGACTACTTCG
