## Supplementary material for "Functional divergence in a multi-gene family is a key evolutionary innovation for anaerobic growth in *Saccharomyces cerevisiae*": Table S5

### Sheet: Sheet1
Table S5 - anCWMP genes of Saccharomycetaceae with subfamily designations and the results of the synteny analysis.
Species	gene name (Additional File 1)	subfamily	synteny
Saccharomyces cerevisiae
	saccer1-18 (DAN1, DAN4, PAU genes)	DAN1	0
	saccer19 (TIR2)	TIR1	TIR2/TIR4
	saccer20 (TIR4)	TIR1	TIR2/TIR4
	saccer21 (TIR1)	TIR1	TIR1
	saccer22 (TIR3)	TIR3	TIR3
	saccer23 (TIP1)	TIP1	TIP1
S. paradoxus
	sacpar1-14	DAN1	0
	sacpar15	TIR1	TIR2/TIR4
	sacpar16	TIR1	TIR2/TIR4
	sacpar17	TIR1	TIR1
	sacpar18	TIR3	TIR3
	sacpar19	TIP1	TIP1
S. mikatae
	sacmik1-11	DAN1	0
	sacmik12	TIR1	TIR2/TIR4
	sacmik13	TIR1	TIR1
	sacmik14	TIR1	TIR2/TIR4
	sacmik15	TIR3	TIR3
	sacmik16	TIP1	TIP1
S. kudriavzevii
	sackud1-7	DAN1	0
	sackud8	TIR1	TIR2/TIR4
	sackud9	TIR1	TIR2/TIR4
	sackud10	TIR1	TIR1
	sackud11	TIR3	TIR3
	sackud12	TIP1	TIP1
S. arboricola
	sacarb1-18	DAN1	0
	sacarb19	TIR1	TIR2/TIR4
	sacarb20	TIR1	TIR1
	sacarb21	TIR1	TIR2/TIR4
	sacarb22	TIR3	TIR3
	sacarb23	TIP1	TIP1
S. uvarum
	sacuva1-9	DAN1	0
	sacuva10	TIR1	TIR2/TIR4
	sacuva11	TIR1	TIR1
	sacuva12	TIR1	TIR2/TIR4
	sacuva13	TIR3	TIR3
	sacuva14	TIP1	TIP1
S. eubayanus
	saceub1-12	DAN1	0
	saceub13	TIR1	TIR2/TIR4
	saceub14	TIR1	TIR1
	saceub15	TIR1	TIR2/TIR4
	saceub16	TIR3	TIR3
	saceub17	TIP1	TIP1
Candida nivariensis
	nakniv1	DAN1	0
	nakniv2	DAN1	0
	nakniv3	TIR1	TIR2/TIR4
	nakniv4	TIR1	TIR2/TIR4
	nakniv5	TIR1	TIR1
	nakniv6	TIR1	TIR1
	nakniv7	TIR3	TIR3
	nakniv8	TIP1	TIP1
Nakaseomyces delphensis
	nakdel1	DAN1	0
	nakdel2	TIR1	TIR2/TIR4
	nakdel3	TIR1	TIR2/TIR4
	nakdel4	TIR3	TIR3
	nakdel5	TIP1	TIP1
C. bracarensis
	nakbra1	DAN1	0
	nakbra2	TIR1	TIR2/TIR4
	nakbra3	TIR1	TIR2/TIR4
	nakbra4	TIR1	TIR1
	nakbra5	TIR1	TIR1
	nakbra6	TIR3	TIR3
	nakbra7	TIP1	TIP1
C. glabrata
	cangla1	DAN1	0
	cangla2	DAN1	0
	cangla3	TIR1	TIR2/TIR4
	cangla4	TIR1	TIR2/TIR4
	cangla5	TIR1	TIR1
	cangla6	TIR1	TIR1
	cangla7	TIR3	TIR3
	cangla8	TIP1	TIP1
Nak. bacillisporus
	nakbac1	TIR1	TIR2/TIR4
	nakbac2	TIR1	TIR2/TIR4
	nakbac3	TIR3	TIR3
	nakbac4	TIP1	TIP1
	nakbac5	UNCLASS	TIR2/TIR4
C. castellii
	nakcas1	TIR1	TIR2/TIR4
	nakcas2	TIR3	TIR3
	nakcas3	TIP1	TIP1
Kazachstania solicola
	kazsol1	DAN1	0
	kazsol2	DAN1	0
	kazsol3	DAN1	0
	kazsol4	DAN1	0
	kazsol5	TIR1	TIR1
	kazsol6	TIR1	0
	kazsol7	TIR3	TIR3
	kazsol8	TIP1	TIP1
	kazsol9	TIP1	TIP1
K. aerobia
	kazaer1	DAN1	0
	kazaer2	DAN1	0
	kazaer3	TIR1	TIR2/TIR4
	kazaer4	TIR1	0
	kazaer5	TIR3	TIR3
	kazaer6	TIP1	TIP1
K. unispora
	kazuni1	DAN1	0
	kazuni2	DAN1	0
	kazuni3	DAN1	0
	kazuni4	DAN1	0
	kazuni5	DAN1	0
	kazuni6	DAN1	0
	kazuni7	DAN1	0
	kazuni8	TIR1	0
	kazuni9	TIR1	TIR1
	kazuni10	TIR1	0
	kazuni11	TIR1	0
	kazuni12	TIR1	0
	kazuni13	TIR1	0
	kazuni14	TIR1	0
	kazuni15	TIR3	TIR3
	kazuni16	TIR3	TIR3
	kazuni17	TIP1	TIP1
K. siamensis
	kazsia1	DAN1	0
	kazsia2	DAN1	0
	kazsia3	DAN1	0
	kazsia4	DAN1	0
	kazsia5	DAN1	0
	kazsia6	TIR1	0
	kazsia7	TIR1	TIR1
	kazsia8	TIR1	0
	kazsia9	TIR3	TIR3
	kazsia10	TIR3	TIR3
	kazsia11	TIP1	0
	kazsia12	TIP1	TIP1
K. transvaalensis
	kaztra1	DAN1	0
	kaztra2	DAN1	0
	kaztra3	DAN1	0
	kaztra4	DAN1	0
	kaztra5	TIR1	TIR2/TIR4
	kaztra6	TIR1	0
	kaztra7	TIR1	0
	kaztra8	TIR3	TIR3
	kaztra9	TIP1	TIP1
	kaztra10	TIP1	TIP1
K. yakushimaensis
	kazyak1	DAN1	0
	kazyak2	DAN1	0
	kazyak3	DAN1	0
	kazyak4	DAN1	0
	kazyak5	DAN1	0
	kazyak6	DAN1	0
	kazyak7	TIR1	TIR1
	kazyak8	TIR1	0
	kazyak9	TIR1	0
	kazyak10	TIR3	TIR3
	kazyak11	TIP1	0
	kazyak12	TIP1	0
K. taianensis
	kaztai1	DAN1	0
	kaztai2	DAN1	0
	kaztai3	DAN1	0
	kaztai4	DAN1	0
	kaztai5	DAN1	0
	kaztai6	TIR1	0
	kaztai7	TIR1	0
	kaztai8	TIR1	0
	kaztai9	TIR3	TIR3
	kaztai10	TIP1	TIR2/TIR4
	kaztai11	UNCLASS	0
K. humatica
	kazhum1	DAN1	0
	kazhum2	DAN1	0
	kazhum3	DAN1	0
	kazhum4	DAN1	0
	kazhum5	TIR1	TIR2/TIR4
	kazhum6	TIR1	TIR2/TIR4
	kazhum7	TIR3	TIR3
	kazhum8	TIP1	TIP1
	kazhum9	UNCLASS	0
K. naganishii	note: several DAN, TIR3, TIP1 homologs are identical to K. humatica
	kaznag1	DAN1	0
	kaznag2	TIR1	TIR2/TIR4
	kaznag3	UNCLASS	0
K. bromeliacearum
	kazbro1	DAN1	0
	kazbro2	DAN1	0
	kazbro3	TIR1	TIR1
	kazbro4	TIR1	TIR2/TIR4
	kazbro5	TIR3	TIR3
	kazbro6	TIP1	0
	kazbro7	TIP1	TIP1
	kazbro8	UNCLASS	0
	kazbro9	UNCLASS	0
	kazbro10	UNCLASS	0
K. intestinalis
	kazint1	TIR1	TIR1
	kazint2	TIR1	TIR2/TIR4
	kazint3	TIR3	TIR3
	kazint4	TIP1	TIP1
	kazint5	UNCLASS	0
K. martiniae
	kazmar1	TIR1	0
	kazmar2	TIR1	0
	kazmar3	TIR1	TIR1
	kazmar4	TIR1	0
	kazmar5	TIR1	TIR1
	kazmar6	TIR3	TIR3
	kazmar7	TIP1	TIP1
	kazmar8	UNCLASS	0
	kazmar9	UNCLASS	0
	kazmar10	UNCLASS	0
K. turicensis
	kaztur1	TIR1	0
	kaztur2	TIR1	0
	kaztur3	TIR1	0
	kaztur4	TIR1	0
	kaztur5	TIR1	TIR2/TIR4
	kaztur6	TIR1	TIR2/TIR4
	kaztur7	TIR1	TIR1
	kaztur8	TIR3	TIR3
	kaztur9	TIP1	TIP1
	kaztur10	UNCLASS	0
	kaztur11	UNCLASS	0
	kaztur12	UNCLASS	0
	kaztur13	UNCLASS	0
K. kunashirensis
	kazkun1	TIR1	0
	kazkun2	TIR1	TIR2/TIR4
	kazkun3	TIR1	0
	kazkun4	TIR1	TIR2/TIR4
	kazkun5	TIR1	TIR1
	kazkun6	TIR3	TIR3
	kazkun7	TIP1	TIP1
	kazkun8	UNCLASS	0
	kazkun9	UNCLASS	0
K. spencerorum
	kazspe1	TIR1	TIR2/TIR4
	kazspe2	TIR1	0
	kazspe3	TIR1	TIR1
	kazspe4	TIR1	0
	kazspe5	TIR3	0
	kazspe6	TIR3	TIR3
	kazspe7	TIP1	TIP1
	kazspe8	UNCLASS	0
	kazspe9	UNCLASS	0
	kazspe10	UNCLASS	0
K. rosinii
	kazros1	TIR1	TIR2/TIR4
	kazros2	TIR1	TIR1
	kazros3	TIR3	TIR3
	kazros4	UNCLASS	0
K. africana
	kazafr1	TIR1	0
	kazafr2	TIR1	0
	kazafr3	TIR1	0
	kazafr4	TIR1	0
	kazafr5	TIR1	0
	kazafr6	TIR1	TIR1
	kazafr7	TIR3	TIR3
	kazafr8	TIR3	TIR3
K. viticola
	kazvit1	TIR1	TIR2/TIR4
	kazvit2	TIR1	TIR1
	kazvit3	TIR1	0
	kazvit4	TIR1	TIR1
	kazvit5	TIR1	TIR2/TIR4
	kazvit6	TIR1	0
	kazvit7	TIR3	TIR3
	kazvit8	TIP1	TIP1
	kazvit9	UNCLASS	0
	kazvit10	UNCLASS	0
	kazvit11	UNCLASS	TIR2/TIR4
Naumovozyma dairenensis
	naudai1	DAN1	0
	naudai2	DAN1	0
	naudai3	TIR1	TIR1
	naudai4	TIR1	TIR1
	naudai5	TIR1	0
	naudai6	TIR1	0
	naudai7	TIR1	0
	naudai8	TIR1	0
	naudai9	TIR1	0
	naudai10	TIR1	0
	naudai11	TIR3	TIR3
	naudai12	TIR3	TIR3
	naudai13	TIP1	TIP1
	naudai14	UNCLASS	TIR2/TIR4
Nau. castellii
	naucas1	DAN1	0
	naucas2	DAN1	0
	naucas3	DAN1	0
	naucas4	DAN1	TIR2/TIR4
	naucas5	TIR1	0
	naucas6	TIR1	TIR1
	naucas7	TIR3	TIR3
	naucas8	TIP1	TIP1
	naucas9	UNCLASS	TIR2/TIR4
Tetrapisispora namnaonensis
	tetnam1	DAN1	0
	tetnam2	DAN1	0
	tetnam3	DAN1	0
	tetnam4	TIR3	0
	tetnam5	UNCLASS	0
	tetnam6	UNCLASS	0
	tetnam7	UNCLASS	0
	tetnam8	UNCLASS	0
Te. fleetii
	tetfle1	DAN1	0
	tetfle2	DAN1	0
	tetfle3	TIR3	0
	tetfle4	UNCLASS	0
	tetfle5	UNCLASS	0
	tetfle6	UNCLASS	0
	tetfle7	UNCLASS	0
Te. phaffii
	tetpha1	DAN1	TIR1
	tetpha2	DAN1	TIR1
	tetpha3	DAN1	0
	tetpha4	TIR3	0
	tetpha5	UNCLASS	0
	tetpha6	UNCLASS	TIR1
	tetpha7	UNCLASS	0
	tetpha8	UNCLASS	TIR1
	tetpha9	UNCLASS	TIR1
Te. iriomotensis
	tetiri1	DAN1	0
	tetiri2	DAN1	0
	tetiri3	DAN1	0
	tetiri4	TIR3	0
	tetiri5	UNCLASS	0
	tetiri6	UNCLASS	0
	tetiri7	UNCLASS	0
	teiri8
	tetiri9	UNCLASS	0
Te. blattae
	tetbla1	DAN1	0
	tetbla2	DAN1	TIR1
	tetbla3	DAN1	TIR1
	tetbla4	DAN1	0
	tetbla5	DAN1	TIR1
	tetbla6	DAN1	TIR1
	tetbla7	TIR3	0
	tetbla8	UNCLASS	TIR1
	tetbla9	UNCLASS	TIR1
	tetbla10	UNCLASS	TIR1
	tetbla11	UNCLASS	TIR1
Yueomyces sinensis
	yuesin1	DAN1	0
	yuesin2	DAN1	0
	yuesin3	DAN1	0
	yuesin4	DAN1	0
	yuesin5	DAN1	TIR1
	yuesin6	DAN1	TIR1
	yuesin7	DAN1	TIR1
	yuesin8	TIR3	0
	yuesin9	UNCLASS	TIR1
	yuesin10	UNCLASS	TIR1
	yuesin11	UNCLASS	TIR1
	yuesin12	UNCLASS	TIR1
	yuesin13	UNCLASS	TIR1
Torulaspora microellipsioides
	tormic1	TIR1	TIR1
	tormic2	TIR1	TIR1
	tormic3	TIR3	TIR1
	tormic4	UNCLASS	0
To. maleeae
	tormal1	TIR1	TIR1
	tormal2	TIR3	TIR1
Zygotorulaspora mrakii
	zygmra1	TIR1	TIR1
Z. florentina
	zygflo2
Lachancea kluyveri
	lacklu1	TIR3	TIR1
L. fermentati
	lacfer1	TIR3	0
L. cidri
	laccid1	TIR3	0
Eremothecium coryli
	erecor1	TIP1	TIR1
E. sinecaudum
	eresin1	TIP1	TIR1
E. cymbalariae
	erecym1	TIP1	TIR1
	erecym2	TIP1	0
