## Supplementary File 5 for "Functional divergence in a multi-gene family is a key evolutionary innovation for anaerobic growth in *Saccharomyces cerevisiae*"

### Sheet: Sheet1
Abbreviated name	Full name
sacarb1	818saccharomycesarboricolafasNC0261861SaccharomycesarboricolaH6chromosomeXVIwholegenomeshotgunsequence
sacuva1	321saccharomycesuvarumfasSbay71027508bpGAP25TRNA37CODING514
saceub1	670saccharomyceseubayanusfaschrVIIchromosome7
sackud1	616saccharomyceskudriavzeviifasSkud71079500bpGAP16TRNA36CODING526
sackud2	386saccharomyceskudriavzeviifasSkud5548915bpGAP6TRNA20CODING268
sacarb2	141saccharomycesarboricolafasNC0261731SaccharomycesarboricolaH6chromosomeIIIwholegenomeshotgunsequence
sacarb3	375saccharomycesarboricolafasNC0261771SaccharomycesarboricolaH6chromosomeVIIwholegenomeshotgunsequence
sacmik1	15saccharomycesmikataefasSmik2788170bpGAP1TRNA15CODING399
sacarb4	408saccharomycesarboricolafasNC0261851SaccharomycesarboricolaH6chromosomeXVwholegenomeshotgunsequence
sacmik2	698saccharomycesmikataefasSmik12998246bpGAP5TRNA20CODING479
sacpar1	285saccharomycesparadoxusfasSpar121010032bpGAP13TRNA20CODING506
saccer1	617saccharomycescerevisiaefasrefNC001144orgSaccharomycescerevisiaestrainS288CmoltypegenomicchromosomeXII
saccer2	669saccharomycescerevisiaefasrefNC001144orgSaccharomycescerevisiaestrainS288CmoltypegenomicchromosomeXII
saccer3	186saccharomycescerevisiaefasrefNC001141orgSaccharomycescerevisiaestrainS288CmoltypegenomicchromosomeIX
saccer4	179saccharomycescerevisiaefasrefNC001143orgSaccharomycescerevisiaestrainS288CmoltypegenomicchromosomeXI
saccer5	34saccharomycescerevisiaefasrefNC001147orgSaccharomycescerevisiaestrainS288CmoltypegenomicchromosomeXV
saccer6	647saccharomycescerevisiaefasrefNC001145orgSaccharomycescerevisiaestrainS288CmoltypegenomicchromosomeXIII
saccer7	345saccharomycescerevisiaefasrefNC001135orgSaccharomycescerevisiaestrainS288CmoltypegenomicchromosomeIII
sackud3	654saccharomyceskudriavzeviifasSkud12998210bpGAP7TRNA21CODING479
sacpar2	532saccharomycesparadoxusfasSpar121010032bpGAP13TRNA20CODING506
sacpar3	671saccharomycesparadoxusfasSpar151024610bpGAP11TRNA19CODING516
sacpar4	315saccharomycesparadoxusfasSpar41502829bpGAP42TRNA29CODING772
sacpar5	759saccharomycesparadoxusfasSpar6303827bpGAP8TRNA10CODING132
sacpar6	611saccharomycesparadoxusfasSpar2801097bpGAP8TRNA15CODING423
sacmik3	736saccharomycesmikataefasSmik16800826bpGAP0TRNA18CODING396
saceub2	740saccharomyceseubayanusfaschrVIIchromosome7
saceub3	211saccharomyceseubayanusfaschrVchromosome5
sacuva2	171saccharomycesuvarumfasSbay71027508bpGAP25TRNA37CODING514
saceub4	720saccharomyceseubayanusfaschrVchromosome5
sacuva3	641saccharomycesuvarumfasSbay5531350bpGAP21TRNA20CODING265
sacmik4	143saccharomycesmikataefasSmik5567059bpGAP3TRNA20CODING270
sacmik5	6saccharomycesmikataefasSmik5567059bpGAP3TRNA20CODING270
sacmik6	81saccharomycesmikataefasSmik5567059bpGAP3TRNA20CODING270
sacpar7	694saccharomycesparadoxusfasSpar16949700bpGAP25TRNA17CODING482
saccer8	352saccharomycescerevisiaefasrefNC001139orgSaccharomycescerevisiaestrainS288CmoltypegenomicchromosomeVII
saccer9	750saccharomycescerevisiaefasrefNC001141orgSaccharomycescerevisiaestrainS288CmoltypegenomicchromosomeIX
saccer10	194saccharomycescerevisiaefasrefNC001137orgSaccharomycescerevisiaestrainS288CmoltypegenomicchromosomeV
saccer11	278saccharomycescerevisiaefasrefNC001134orgSaccharomycescerevisiaestrainS288CmoltypegenomicchromosomeII
saccer12	414saccharomycescerevisiaefasrefNC001139orgSaccharomycescerevisiaestrainS288CmoltypegenomicchromosomeVII
sacmik7	815saccharomycesmikataefasSmik16800826bpGAP0TRNA18CODING396
sacarb5	460saccharomycesarboricolafasNC0261841SaccharomycesarboricolaH6chromosomeXIVwholegenomeshotgunsequence
sacarb6	202saccharomycesarboricolafasNC0261781SaccharomycesarboricolaH6chromosomeVIIIwholegenomeshotgunsequence
sacmik8	407saccharomycesmikataefasSmik3311108bpGAP3TRNA10CODING159
sacmik9	440saccharomycesmikataefasSmik1188471bpGAP2TRNA2CODING85
sacpar8	620saccharomycesparadoxusfasSpar2801097bpGAP8TRNA15CODING423
sacarb7	227saccharomycesarboricolafasNC0261751SaccharomycesarboricolaH6chromosomeVwholegenomeshotgunsequence
sacpar9	565saccharomycesparadoxusfasSpar1190419bpGAP11TRNA3CODING96
saceub5	67saccharomyceseubayanusfaschrXIIchromosome12
sacuva4	258saccharomycesuvarumfasSbay101016005bpGAP25TRNA22CODING498
sacarb8	653saccharomycesarboricolafasNC0261711SaccharomycesarboricolaH6chromosomeIwholegenomeshotgunsequence
saccere1	93saccharomycescerevisiaefasrefNC001138orgSaccharomycescerevisiaestrainS288CmoltypegenomicchromosomeVI
sackud4	158saccharomyceskudriavzeviifasSkud1170892bpGAP4TRNA4CODING77
saccudr1	35saccharomyceskudriavzeviifasSkud5548915bpGAP6TRNA20CODING268
kazhum1	436yHAB140kazachstaniahumatica160519fasNODE84length29412cov49904ID167
kazhum2	612yHAB140kazachstaniahumatica160519fasNODE9length256258cov277532ID17
kazhum3	674yHAB140kazachstaniahumatica160519fasNODE123length6808cov437114ID245
kaznag1	416kazachstanianaganishiifasHE978315KazachstanianaganishiiCBS8797chromosome2completegenome
kazhum4	501yHAB140kazachstaniahumatica160519fasNODE298length850cov835021ID595
kazyak1	220yHAB166kazachstaniayakushimaensis160519fasscf7180000044558
kazyak2	287yHAB166kazachstaniayakushimaensis160519fasscf7180000044609
kazyak3	753yHAB166kazachstaniayakushimaensis160519fasscf7180000044609
kaztra1	715yHAB154kazachstaniatransvaalensis160519fasNODE31length116780cov211543ID61
kaztra2	310yHAB154kazachstaniatransvaalensis160519fasNODE31length116780cov211543ID61
kazyak4	161yHAB166kazachstaniayakushimaensis160519fasscf7180000044645
kaztra3	405yHAB154kazachstaniatransvaalensis160519fasNODE100length25108cov22391ID199
kaztai1	634yHAB147kazachstaniataianensis160519fasNODE4length472607cov50686ID7
kazuni1	504yHAB133kazachstaniaunispora160519fasNODE94length27663cov502032ID187
kazsia1	111yHAB143kazachstaniasiamensis160519fasNODE151length11387cov177465ID301
kazsia2	505yHAB143kazachstaniasiamensis160519fasNODE109length28860cov152341ID217
kazaer1	824yHAB164kazachstaniaaerobia160519fasscf7180000020099
kazsol1	638yHAB159kazachstaniasolicola160519fasscf7180000046333
kazsol2	347yHAB159kazachstaniasolicola160519fasscf7180000045488
kazsia3	64yHAB143kazachstaniasiamensis160519fasNODE279length1899cov120071ID557
kazuni2	613yHAB133kazachstaniaunispora160519fasNODE198length2469cov443641ID395
kazuni3	461yHAB133kazachstaniaunispora160519fasNODE564length521cov644764ID1127
kazuni4	74yHAB133kazachstaniaunispora160519fasNODE431length802cov83739ID861
kazuni5	217yHAB133kazachstaniaunispora160519fasNODE342length1093cov805135ID683
kazuni6	456yHAB133kazachstaniaunispora160519fasNODE654length391cov170967ID1307
kaztai2	471yHAB147kazachstaniataianensis160519fasNODE123length7588cov515998ID245
kazsia4	557yHAB143kazachstaniasiamensis160519fasNODE112length27208cov153386ID223
kazsia5	317yHAB143kazachstaniasiamensis160519fasNODE136length16729cov155251ID271
kazuni7	598yHAB133kazachstaniaunispora160519fasNODE94length27663cov502032ID187
kazsol3	98yHAB159kazachstaniasolicola160519fasscf7180000046183
kazsol4	633yHAB159kazachstaniasolicola160519fasscf7180000046230
kazaer2	282yHAB164kazachstaniaaerobia160519fasscf7180000019968
kazbro1	446yHAB136kazachstaniabromeliacearum160519fasNODE65length46413cov206311ID129
kazyak5	398yHAB166kazachstaniayakushimaensis160519fasscf7180000044576
kaztra4	153yHAB154kazachstaniatransvaalensis160519fasNODE6length279243cov209027ID11
kazyak6	743yHAB166kazachstaniayakushimaensis160519fasscf7180000044576
kaztai3	154yHAB147kazachstaniataianensis160519fasNODE1length513399cov491939ID1
kaztai4	425yHAB147kazachstaniataianensis160519fasNODE98length19989cov490837ID195
kaztai5	226yHAB147kazachstaniataianensis160519fasNODE27length167687cov505639ID53
kazbro2	167yHAB136kazachstaniabromeliacearum160519fasNODE54length62112cov229458ID107
tetiri1	331yHMPu5000034876tetrapisisporairiomotensis160519fasflattenedline29
tetfle1	350yHMPu5000034875tetrapisisporafleetii160519fasNODE88length2726cov80311ID175
tetpha1	225tetrapisisporaphaffiifasNC0165281TetrapisisporaphaffiiCBS4417chromosome9completegenome
tetpha2	696tetrapisisporaphaffiifasNC0165281TetrapisisporaphaffiiCBS4417chromosome9completegenome
tetnam1	466yHMPu5000034877tetrapisisporanamnaonensis160519fasNODE43length11332cov761929ID85
tetnam2	275yHMPu5000034877tetrapisisporanamnaonensis160519fasNODE9length466427cov736239ID17
tetiri2	649yHMPu5000034876tetrapisisporairiomotensis160519fasflattenedline5
yuesin1	387yHMPu5000035629yueomycessinensis160519fasNODE22length177725cov362377ID43
yuesin2	503yHMPu5000035629yueomycessinensis160519fasNODE22length177725cov362377ID43
yuesin3	812yHMPu5000035629yueomycessinensis160519fasNODE22length177725cov362377ID43
yuesin4	246yHMPu5000035629yueomycessinensis160519fasNODE1length451508cov308094ID1
tetbla1	128tetrapisisporablattaefasNC020192TetrapisisporablattaeCBS6284chromosome8completegenome
tetbla2	442tetrapisisporablattaefasNC020194TetrapisisporablattaeCBS6284chromosome10completegenome
tetfle2	117yHMPu5000034875tetrapisisporafleetii160519fasNODE22length176650cov489471ID43
tetnam3	142yHMPu5000034877tetrapisisporanamnaonensis160519fasNODE24length176467cov747781ID47
tetpha3	127tetrapisisporaphaffiifasNC0165221TetrapisisporaphaffiiCBS4417chromosome3completegenome
tetiri3	800yHMPu5000034876tetrapisisporairiomotensis160519fasflattenedline47
tetbla3	702tetrapisisporablattaefasNC020185TetrapisisporablattaeCBS6284chromosome1completegenome
yuesin5	751yHMPu5000035629yueomycessinensis160519fasNODE7length328208cov290134ID13
tetbla4	526tetrapisisporablattaefasNC020191TetrapisisporablattaeCBS6284chromosome7completegenome
yuesin6	730yHMPu5000035629yueomycessinensis160519fasNODE1length451508cov308094ID1
yuesin7	683yHMPu5000035629yueomycessinensis160519fasNODE1length451508cov308094ID1
tetbla5	221tetrapisisporablattaefasNC020194TetrapisisporablattaeCBS6284chromosome10completegenome
tetbla6	328tetrapisisporablattaefasNC020194TetrapisisporablattaeCBS6284chromosome10completegenome
naudai1	90naumovozymadairenensisfasNC0164791NaumovozymadairenensisCBS421completegenomechromosome1
naudai2	500naumovozymadairenensisfasNC0164791NaumovozymadairenensisCBS421completegenomechromosome1
naucas1	79naumovozymacastelliifasHE576753NaumovozymacastelliiCBS4309chromosome2completegenome
naucas2	348naumovozymacastelliifasHE576753NaumovozymacastelliiCBS4309chromosome2completegenome
naucas3	547naumovozymacastelliifasHE576753NaumovozymacastelliiCBS4309chromosome2completegenome
naucas4	147naumovozymacastelliifasHE576756NaumovozymacastelliiCBS4309chromosome5completegenome
nakdel1	44nakaseomycesdelphensisfasNADE0S06Nakaseomycesdelphensisscaffold06completesequence
nakbra1	184nakaseomycesbracarensisfasCABR0S40Candidabracarensisscaffold40completesequence
nakniv1	579nakaseomycesnivariensisfasCANI0S02Candidanivariensisscaffold02completesequence
nakniv2	369nakaseomycesnivariensisfasCANI0S02Candidanivariensisscaffold02completesequence
cangla1	574candidaglabratafasCR380949CandidaglabratastrainCBS138chromosomeCcompletesequence
cangla2	489candidaglabratafasCR380953CandidaglabratastrainCBS138chromosomeGcompletesequence
sacpar10	545saccharomycesparadoxusfasSpar10721698bpGAP11TRNA23CODING365
saccer13	249saccharomycescerevisiaefasrefNC001142orgSaccharomycescerevisiaestrainS288CmoltypegenomicchromosomeX
sacuva5	241saccharomycesuvarumfasSbay12445542bpGAP9TRNA19CODING225
saceub6	3saccharomyceseubayanusfaschrXchromosome10
sackud5	476saccharomyceskudriavzeviifasSkud10685684bpGAP6TRNA19CODING344
sacmik10	87saccharomycesmikataefasSmik10702533bpGAP3TRNA24CODING360
sacpar11	401saccharomycesparadoxusfasSpar10721698bpGAP11TRNA23CODING365
saccer14	251saccharomycescerevisiaefasrefNC001142orgSaccharomycescerevisiaestrainS288CmoltypegenomicchromosomeX
sacarb9	804saccharomycesarboricolafasNC0261801SaccharomycesarboricolaH6chromosomeXwholegenomeshotgunsequence
saceub7	541saccharomyceseubayanusfaschrXchromosome10
sacmik11	712saccharomycesmikataefasSmik10702533bpGAP3TRNA24CODING360
sacarb10	259saccharomycesarboricolafasNC0261801SaccharomycesarboricolaH6chromosomeXwholegenomeshotgunsequence
sacuva6	191saccharomycesuvarumfasSbay12445542bpGAP9TRNA19CODING225
sackud6	19saccharomyceskudriavzeviifasSkud10685684bpGAP6TRNA19CODING344
saccer15	26saccharomycescerevisiaefasrefNC001136orgSaccharomycescerevisiaestrainS288CmoltypegenomicchromosomeIV
saccer16	112saccharomycescerevisiaefasrefNC001140orgSaccharomycescerevisiaestrainS288CmoltypegenomicchromosomeVIII
sacpar12	138saccharomycesparadoxusfasSpar11685568bpGAP13TRNA15CODING324
saccer17	359saccharomycescerevisiaefasrefNC001144orgSaccharomycescerevisiaestrainS288CmoltypegenomicchromosomeXII
saccer18	324saccharomycescerevisiaefasrefNC001144orgSaccharomycescerevisiaestrainS288CmoltypegenomicchromosomeXII
sacpar13	175saccharomycesparadoxusfasSpar9431679bpGAP10TRNA9CODING219
sacpar14	521saccharomycesparadoxusfasSpar9431679bpGAP10TRNA9CODING219
sacarb11	595saccharomycesarboricolafasNC0261761SaccharomycesarboricolaH6chromosomeVIwholegenomeshotgunsequence
sacarb12	418saccharomycesarboricolafasNC0261821SaccharomycesarboricolaH6chromosomeXIIwholegenomeshotgunsequence
sacarb13	508saccharomycesarboricolafasNC0261821SaccharomycesarboricolaH6chromosomeXIIwholegenomeshotgunsequence
sacarb14	643saccharomycesarboricolafasNC0261761SaccharomycesarboricolaH6chromosomeVIwholegenomeshotgunsequence
sacarb15	813saccharomycesarboricolafasNC0261751SaccharomycesarboricolaH6chromosomeVwholegenomeshotgunsequence
sackud7	130saccharomyceskudriavzeviifasSkud3299440bpGAP4TRNA9CODING157
sacarb16	384saccharomycesarboricolafasNC0261851SaccharomycesarboricolaH6chromosomeXVwholegenomeshotgunsequence
saceub8	766saccharomyceseubayanusfaschrXIVchromosome14
saceub9	240saccharomyceseubayanusfaschrIchromosome1
saceub10	170saccharomyceseubayanusfaschrVIchromosome6
sacuva7	713saccharomycesuvarumfasSbay1189981bpGAP5TRNA3CODING91
sacuva8	665saccharomycesuvarumfasSbay14750656bpGAP21TRNA14CODING378
sacuva9	808saccharomycesuvarumfasSbay6523204bpGAP11TRNA15CODING243
sacarb17	219saccharomycesarboricolafasNC0261781SaccharomycesarboricolaH6chromosomeVIIIwholegenomeshotgunsequence
saceub11	2saccharomyceseubayanusfaschrVchromosome5
saceub12	775saccharomyceseubayanusfaschrVchromosome5
sacarb18	89saccharomycesarboricolafasNC0261861SaccharomycesarboricolaH6chromosomeXVIwholegenomeshotgunsequence
zygmra1	189yHMPu5000026256zygotorulasporamrakii161215fasNODE18length201302cov188036ID4532
zygflo1	518yHMPu5000034862zygotorulasporaflorentina160519fasNODE10length366591cov244668ID19
tormic1	409yHMPu5000035651torulasporamicroellipsoides160519fasflattenedline31
tormic2	793yHMPu5000035651torulasporamicroellipsoides160519fasflattenedline31
tormal1	320yHMPu5000035652torulasporamaleeae160613fasNODE22length57233cov570025ID2446
kazvit1	182yHAB158kazachstaniaviticola160519fasscf7180000050382
sacmik12	343saccharomycesmikataefasSmik151013536bpGAP3TRNA19CODING502
sacpar15	430saccharomycesparadoxusfasSpar151024610bpGAP11TRNA19CODING516
saccer19	571saccharomycescerevisiaefasrefNC001147orgSaccharomycescerevisiaestrainS288CmoltypegenomicchromosomeXV
sackud8	486saccharomyceskudriavzeviifasSkud151015797bpGAP8TRNA20CODING505
sacarb19	454saccharomycesarboricolafasNC0261851SaccharomycesarboricolaH6chromosomeXVwholegenomeshotgunsequence
saceub13	606saccharomyceseubayanusfaschrXVchromosome15
sacuva10	744saccharomycesuvarumfasSbay15763749bpGAP12TRNA17CODING381
sacpar16	472saccharomycesparadoxusfasSpar151024610bpGAP11TRNA19CODING516
saccer20	651saccharomycescerevisiaefasrefNC001147orgSaccharomycescerevisiaestrainS288CmoltypegenomicchromosomeXV
sackud9	113saccharomyceskudriavzeviifasSkud151015797bpGAP8TRNA20CODING505
saceub14	635saccharomyceseubayanusfaschrVchromosome5
sacuva11	97saccharomycesuvarumfasSbay5531350bpGAP21TRNA20CODING265
sacarb20	632saccharomycesarboricolafasNC0261751SaccharomycesarboricolaH6chromosomeVwholegenomeshotgunsequence
sacmik13	449saccharomycesmikataefasSmik5567059bpGAP3TRNA20CODING270
sackud10	548saccharomyceskudriavzeviifasSkud5548915bpGAP6TRNA20CODING268
sacpar17	797saccharomycesparadoxusfasSpar5581127bpGAP21TRNA25CODING287
saccer21	535saccharomycescerevisiaefasrefNC001137orgSaccharomycescerevisiaestrainS288CmoltypegenomicchromosomeV
sacmik14	513saccharomycesmikataefasSmik151013536bpGAP3TRNA19CODING502
sacuva12	760saccharomycesuvarumfasSbay15763749bpGAP12TRNA17CODING381
saceub15	777saccharomyceseubayanusfaschrXVchromosome15
sacarb21	379saccharomycesarboricolafasNC0261851SaccharomycesarboricolaH6chromosomeXVwholegenomeshotgunsequence
naucas5	689naumovozymacastelliifasHE576760NaumovozymacastelliiCBS4309chromosome9completegenome
naucas6	781naumovozymacastelliifasHE576760NaumovozymacastelliiCBS4309chromosome9completegenome
naudai3	498naumovozymadairenensisfasNC0164791NaumovozymadairenensisCBS421completegenomechromosome1
naudai4	827naumovozymadairenensisfasNC0164791NaumovozymadairenensisCBS421completegenomechromosome1
kazspe1	13yHAB155kazachstaniaspencerorum160519fasscf7180000055631
naudai5	371naumovozymadairenensisfasNC0164791NaumovozymadairenensisCBS421completegenomechromosome1
naudai6	453naumovozymadairenensisfasNC0164881NaumovozymadairenensisCBS421completegenomechromosome10
naudai7	403naumovozymadairenensisfasNC0164852NaumovozymadairenensisCBS421chromosome7completegenome
nakbac1	608nakaseomycesbacillisporusfasNABA0S03Nakaseomycesbacillisporusscaffold03completesequence
nakbac2	626nakaseomycesbacillisporusfasNABA0S03Nakaseomycesbacillisporusscaffold03completesequence
naudai8	101naumovozymadairenensisfasNC0164852NaumovozymadairenensisCBS421chromosome7completegenome
naudai9	659naumovozymadairenensisfasNC0164881NaumovozymadairenensisCBS421completegenomechromosome10
naudai10	274naumovozymadairenensisfasNC0164871NaumovozymadairenensisCBS421completegenomechromosome9
kazafr1	18kazachstaniaafricanafasscaffold7
kazafr2	681kazachstaniaafricanafasscaffold7
kazafr3	600kazachstaniaafricanafasscaffold9
kaztur1	607yHAB134kazachstaniaturicensis160519fasscf7180000049517
kaztur2	691yHAB134kazachstaniaturicensis160519fasscf7180000049476
kazkun1	376yHAB160kazachstaniakunashirensis160519fasscf7180000008984
kazmar1	523yHAB132kazachstaniamartiniae160519fasscf7180000030428
kazmar2	103yHAB132kazachstaniamartiniae160519fasscf7180000030428
kazspe2	313yHAB155kazachstaniaspencerorum160519fasscf7180000053931
kazafr4	609kazachstaniaafricanafasscaffold7
kazafr5	162kazachstaniaafricanafasscaffold7
cangla3	370candidaglabratafasCR380952CandidaglabratastrainCBS138chromosomeFcompletesequence
nakbra2	520nakaseomycesbracarensisfasCABR0S26Candidabracarensisscaffold26completesequence
nakniv3	284nakaseomycesnivariensisfasCANI0S28Candidanivariensisscaffold28completesequence
nakdel2	494nakaseomycesdelphensisfasNADE0S05Nakaseomycesdelphensisscaffold05completesequence
kaznag2	295kazachstanianaganishiifasHE978325KazachstanianaganishiiCBS8797chromosome12completegenome
kazhum5	53yHAB140kazachstaniahumatica160519fasNODE115length10590cov285188ID229
kazhum6	36yHAB140kazachstaniahumatica160519fasNODE115length10590cov285188ID229
kazsia6	493yHAB143kazachstaniasiamensis160519fasNODE151length11387cov177465ID301
kazuni8	48yHAB133kazachstaniaunispora160519fasNODE195length2640cov809516ID389
kazsia7	56yHAB143kazachstaniasiamensis160519fasNODE104length31332cov140861ID207
kazsol5	676yHAB159kazachstaniasolicola160519fasscf7180000046170
kazaer3	255yHAB164kazachstaniaaerobia160519fasscf7180000020226
kazuni9	441yHAB133kazachstaniaunispora160519fasNODE95length26585cov60808ID189
kaztra5	767yHAB154kazachstaniatransvaalensis160519fasNODE81length42552cov245206ID161
kazyak7	299yHAB166kazachstaniayakushimaensis160519fasscf7180000044641
kaztra6	325yHAB154kazachstaniatransvaalensis160519fasNODE21length155115cov224943ID41
kazyak8	725yHAB166kazachstaniayakushimaensis160519fasscf7180000044634
kaztra7	415yHAB154kazachstaniatransvaalensis160519fasNODE21length155115cov224943ID41
kazyak9	630yHAB166kazachstaniayakushimaensis160519fasscf7180000044634
kaztai6	568yHAB147kazachstaniataianensis160519fasNODE5length452406cov491731ID9
kazuni10	100yHAB133kazachstaniaunispora160519fasNODE22length169416cov325641ID43
kazuni11	228yHAB133kazachstaniaunispora160519fasNODE12length234970cov35404ID23
kazuni12	336yHAB133kazachstaniaunispora160519fasNODE628length426cov598814ID1255
kazuni13	723yHAB133kazachstaniaunispora160519fasNODE25length158554cov306552ID49
kazuni14	27yHAB133kazachstaniaunispora160519fasNODE22length169416cov325641ID43
kazaer4	146yHAB164kazachstaniaaerobia160519fasscf7180000020169
kazsol6	72yHAB159kazachstaniasolicola160519fasscf7180000046332
kazsia8	517yHAB143kazachstaniasiamensis160519fasNODE59length65206cov150703ID117
kaztai7	447yHAB147kazachstaniataianensis160519fasNODE46length85149cov514354ID91
kaztai8	183yHAB147kazachstaniataianensis160519fasNODE5length452406cov491731ID9
kazbro3	784yHAB136kazachstaniabromeliacearum160519fasNODE18length183210cov208765ID35
kaztur3	601yHAB134kazachstaniaturicensis160519fasscf7180000049558
kazbro4	583yHAB136kazachstaniabromeliacearum160519fasNODE18length183210cov208765ID35
cangla4	514candidaglabratafasCR380952CandidaglabratastrainCBS138chromosomeFcompletesequence
nakbra3	787nakaseomycesbracarensisfasCABR0S26Candidabracarensisscaffold26completesequence
nakniv4	758nakaseomycesnivariensisfasCANI0S28Candidanivariensisscaffold28completesequence
nakdel3	445nakaseomycesdelphensisfasNADE0S05Nakaseomycesdelphensisscaffold05completesequence
cangla5	135candidaglabratafasCR380954CandidaglabratastrainCBS138chromosomeHcompletesequence
cangla6	656candidaglabratafasCR380954CandidaglabratastrainCBS138chromosomeHcompletesequence
nakbra4	372nakaseomycesbracarensisfasCABR0S30Candidabracarensisscaffold30completesequence
nakniv5	41nakaseomycesnivariensisfasCANI0S22Candidanivariensisscaffold22completesequence
nakniv6	235nakaseomycesnivariensisfasCANI0S22Candidanivariensisscaffold22completesequence
nakbra5	564nakaseomycesbracarensisfasCABR0S30Candidabracarensisscaffold30completesequence
kazkun2	383yHAB160kazachstaniakunashirensis160519fasscf7180000008965
kazkun3	297yHAB160kazachstaniakunashirensis160519fasscf7180000008975
kaztur4	338yHAB134kazachstaniaturicensis160519fasscf7180000049562
kaztur5	422yHAB134kazachstaniaturicensis160519fasscf7180000049538
kazkun4	755yHAB160kazachstaniakunashirensis160519fasscf7180000008965
kaztur6	351yHAB134kazachstaniaturicensis160519fasscf7180000049538
kazkun5	710yHAB160kazachstaniakunashirensis160519fasscf7180000008961
kaztur7	763yHAB134kazachstaniaturicensis160519fasscf7180000049566
kazint1	704yHAB148kazachstaniaintestinalis160519fasNODE7length250949cov158555ID13
kazint2	496yHAB148kazachstaniaintestinalis160519fasNODE7length250949cov158555ID13
kazmar3	663yHAB132kazachstaniamartiniae160519fasscf7180000030510
kazmar4	707yHAB132kazachstaniamartiniae160519fasscf7180000030412
kazmar5	431yHAB132kazachstaniamartiniae160519fasscf7180000030524
kazvit2	196yHAB158kazachstaniaviticola160519fasscf7180000050320
kazvit3	788yHAB158kazachstaniaviticola160519fasscf7180000049753
kazvit4	509yHAB158kazachstaniaviticola160519fasscf7180000050382
kazvit5	464yHAB158kazachstaniaviticola160519fasscf7180000050382
kazvit6	357yHAB158kazachstaniaviticola160519fasscf7180000050383
kazafr6	660kazachstaniaafricanafasscaffold11
nakcas1	802nakaseomycescastelliifasCACA0S05Candidacastelliiscaffold05completesequence
kazspe3	318yHAB155kazachstaniaspencerorum160519fasscf7180000055529
kazspe4	580yHAB155kazachstaniaspencerorum160519fasscf7180000055545
kazros1	54yHAB153kazachstaniarosinii160519fasscf7180000099642
kazros2	361yHAB153kazachstaniarosinii160519fasscf7180000099670
lacklu1	559lachanceakluyverifasSAKL0FLachanceakluyveristrainCBS3082chromosomeFcompletesequence
laccid1	71lachanceacidrifasLACI0GLachanceacidriCBS2950chromosomeGcompleteassembly
lacfer1	646lachanceafermentatifasLAFE0GLachanceafermentatiCBS6772chromosomeGcompleteassembly
nakbra6	629nakaseomycesbracarensisfasCABR0S30Candidabracarensisscaffold30completesequence
nakdel4	685nakaseomycesdelphensisfasNADE0S25Nakaseomycesdelphensisscaffold25completesequence
nakniv7	366nakaseomycesnivariensisfasCANI0S22Candidanivariensisscaffold22completesequence
cangla7	419candidaglabratafasCR380949CandidaglabratastrainCBS138chromosomeCcompletesequence
nakcas2	177nakaseomycescastelliifasCACA0S05Candidacastelliiscaffold05completesequence
nakbac3	363nakaseomycesbacillisporusfasNABA0S15Nakaseomycesbacillisporusscaffold15completesequence
sacarb22	764saccharomycesarboricolafasNC0261791SaccharomycesarboricolaH6chromosomeIXwholegenomeshotgunsequence
saccer22	197saccharomycescerevisiaefasrefNC001141orgSaccharomycescerevisiaestrainS288CmoltypegenomicchromosomeIX
sacmik15	238saccharomycesmikataefasSmik9418555bpGAP5TRNA10CODING212
sackud11	459saccharomyceskudriavzeviifasSkud9402792bpGAP4TRNA9CODING199
sacpar18	368saccharomycesparadoxusfasSpar9431679bpGAP10TRNA9CODING219
sacuva13	267saccharomycesuvarumfasSbay9418340bpGAP13TRNA10CODING209
saceub16	400saccharomyceseubayanusfaschrIXchromosome9
kazmar6	537yHAB132kazachstaniamartiniae160519fasscf7180000030524
kazint3	306yHAB148kazachstaniaintestinalis160519fasNODE49length72555cov152167ID97
naucas7	719naumovozymacastelliifasHE576757NaumovozymacastelliiCBS4309chromosome6completegenome
naudai11	529naumovozymadairenensisfasNC0164861NaumovozymadairenensisCBS421completegenomechromosome8
naudai12	354naumovozymadairenensisfasNC0164861NaumovozymadairenensisCBS421completegenomechromosome8
kazafr7	270kazachstaniaafricanafasscaffold11
kazafr8	339kazachstaniaafricanafasscaffold11
kazros3	272yHAB153kazachstaniarosinii160519fasscf7180000099670
kazspe5	17yHAB155kazachstaniaspencerorum160519fasscf7180000055637
kazspe6	825yHAB155kazachstaniaspencerorum160519fasscf7180000055653
kazkun6	826yHAB160kazachstaniakunashirensis160519fasscf7180000008987
kaztur8	373yHAB134kazachstaniaturicensis160519fasscf7180000049504
kazvit7	644yHAB158kazachstaniaviticola160519fasscf7180000050320
kazyak10	778yHAB166kazachstaniayakushimaensis160519fasscf7180000044600
kaztra8	749yHAB154kazachstaniatransvaalensis160519fasNODE27length136221cov213317ID53
kazbro5	11yHAB136kazachstaniabromeliacearum160519fasNODE5length371082cov21955ID9
kazhum7	205yHAB140kazachstaniahumatica160519fasNODE91length24208cov221222ID181
kazuni15	485yHAB133kazachstaniaunispora160519fasNODE75length53019cov329106ID149
kazsol7	531yHAB159kazachstaniasolicola160519fasscf7180000046167
kazaer5	21yHAB164kazachstaniaaerobia160519fasscf7180000020145
kazuni16	203yHAB133kazachstaniaunispora160519fasNODE75length53019cov329106ID149
kazsia9	768yHAB143kazachstaniasiamensis160519fasNODE83length43253cov177422ID165
kazsia10	256yHAB143kazachstaniasiamensis160519fasNODE83length43253cov177422ID165
kaztai9	652yHAB147kazachstaniataianensis160519fasNODE34length125862cov523629ID67
tormal2	294yHMPu5000035652torulasporamaleeae160613fasNODE22length57233cov570025ID2446
tormic3	342yHMPu5000035651torulasporamicroellipsoides160519fasflattenedline31
yuesin8	300yHMPu5000035629yueomycessinensis160519fasNODE1length451508cov308094ID1
tetbla7	577tetrapisisporablattaefasNC020194TetrapisisporablattaeCBS6284chromosome10completegenome
tetiri4	618yHMPu5000034876tetrapisisporairiomotensis160519fasflattenedline29
tetpha4	404tetrapisisporaphaffiifasNC0165281TetrapisisporaphaffiiCBS4417chromosome9completegenome
tetfle3	525yHMPu5000034875tetrapisisporafleetii160519fasNODE43length9938cov462704ID85
tetnam4	737yHMPu5000034877tetrapisisporanamnaonensis160519fasNODE43length11332cov761929ID85
nakbra7	319nakaseomycesbracarensisfasCABR0S04Candidabracarensisscaffold04completesequence
kaztra9	156yHAB154kazachstaniatransvaalensis160519fasNODE19length158303cov214526ID37
sackud12	502saccharomyceskudriavzeviifasSkud2772416bpGAP4TRNA12CODING394
kazyak11	224yHAB166kazachstaniayakushimaensis160519fasscf7180000044645
kazyak12	222yHAB166kazachstaniayakushimaensis160519fasscf7180000044645
kaztra10	245yHAB154kazachstaniatransvaalensis160519fasNODE19length158303cov214526ID37
kazsia11	144yHAB143kazachstaniasiamensis160519fasNODE146length12399cov154702ID291
kazsia12	187yHAB143kazachstaniasiamensis160519fasNODE43length86355cov149488ID85
kazuni17	451yHAB133kazachstaniaunispora160519fasNODE3length423887cov333805ID5
kazaer6	388yHAB164kazachstaniaaerobia160519fasscf7180000020201
kazsol8	776yHAB159kazachstaniasolicola160519fasscf7180000046266
kazsol9	60yHAB159kazachstaniasolicola160519fasscf7180000046266
sacpar19	160saccharomycesparadoxusfasSpar2801097bpGAP8TRNA15CODING423
sacmik16	257saccharomycesmikataefasSmik2788170bpGAP1TRNA15CODING399
saccer23	301saccharomycescerevisiaefasrefNC001134orgSaccharomycescerevisiaestrainS288CmoltypegenomicchromosomeII
sacarb23	102saccharomycesarboricolafasNC0261721SaccharomycesarboricolaH6chromosomeIIwholegenomeshotgunsequence
sacuva14	675saccharomycesuvarumfasSbay4983774bpGAP16TRNA13CODING505
erecym1	582eremotheciumcymbalariaefasNC0164521EremotheciumcymbalariaeDBVPG#7215chromosome4completesequence
eresin1	311eremotheciumsinecaudumfasCP0142441EremotheciumsinecaudumstrainATCC58844chromosomeIVcompletesequence
erecor1	678eremotheciumcorylifasAZAH010000021EremotheciumcoryliCBS5749scaffold1wholegenomeshotgunsequence
nakcas3	96nakaseomycescastelliifasCACA0S36Candidacastelliiscaffold36completesequence
nakbac4	206nakaseomycesbacillisporusfasNABA0S29Nakaseomycesbacillisporusscaffold29completesequence
naudai13	236naumovozymadairenensisfasNC0164791NaumovozymadairenensisCBS421completegenomechromosome1
naucas8	193naumovozymacastelliifasHE576760NaumovozymacastelliiCBS4309chromosome9completegenome
saceub17	551saccharomyceseubayanusfaschrIVchromosome4
kazspe7	198yHAB155kazachstaniaspencerorum160519fasscf7180000055607
kaztur9	432yHAB134kazachstaniaturicensis160519fasscf7180000049574
kazkun7	552yHAB160kazachstaniakunashirensis160519fasscf7180000008959
kazvit8	423yHAB158kazachstaniaviticola160519fasscf7180000050330
cangla8	690candidaglabratafasCR380958CandidaglabratastrainCBS138chromosomeLcompletesequence
nakdel5	9nakaseomycesdelphensisfasNADE0S13Nakaseomycesdelphensisscaffold13completesequence
nakniv8	115nakaseomycesnivariensisfasCANI0S20Candidanivariensisscaffold20completesequence
kazbro6	819yHAB136kazachstaniabromeliacearum160519fasNODE23length135800cov197169ID45
kazbro7	290yHAB136kazachstaniabromeliacearum160519fasNODE10length278180cov225073ID19
kaztai10	155yHAB147kazachstaniataianensis160519fasNODE13length277020cov51601ID25
kazhum8	76yHAB140kazachstaniahumatica160519fasNODE64length50460cov278859ID127
kazint4	667yHAB148kazachstaniaintestinalis160519fasNODE57length59597cov151275ID113
kazmar7	114yHAB132kazachstaniamartiniae160519fasscf7180000030484
erecym2	798eremotheciumcymbalariaefasNC0164491EremotheciumcymbalariaeDBVPG#7215chromosome1completesequence
kazint5	291yHAB148kazachstaniaintestinalis160519fasNODE20length140412cov153546ID39
kazmar8	232yHAB132kazachstaniamartiniae160519fasscf7180000030407
kazmar9	312yHAB132kazachstaniamartiniae160519fasscf7180000029941
kazmar10	402yHAB132kazachstaniamartiniae160519fasscf7180000030312
tetiri5	119yHMPu5000034876tetrapisisporairiomotensis160519fasflattenedline1
tetiri6	705yHMPu5000034876tetrapisisporairiomotensis160519fasflattenedline124
tetpha5	478tetrapisisporaphaffiifasNC0165311TetrapisisporaphaffiiCBS4417chromosome12completegenome
tetnam5	50yHMPu5000034877tetrapisisporanamnaonensis160519fasNODE18length357073cov761135ID35
tetfle4	475yHMPu5000034875tetrapisisporafleetii160519fasNODE17length344593cov468687ID33
tetiri7	553yHMPu5000034876tetrapisisporairiomotensis160519fasflattenedline47
tetiri8	385yHMPu5000034876tetrapisisporairiomotensis160519fasflattenedline91
kazvit9	657yHAB158kazachstaniaviticola160519fasscf7180000049743
kazvit10	58yHAB158kazachstaniaviticola160519fasscf7180000050300
kazbro8	393yHAB136kazachstaniabromeliacearum160519fasNODE54length62112cov229458ID107
tetpha6	714tetrapisisporaphaffiifasNC0165281TetrapisisporaphaffiiCBS4417chromosome9completegenome
tetnam6	594yHMPu5000034877tetrapisisporanamnaonensis160519fasNODE18length357073cov761135ID35
tetfle5	302yHMPu5000034875tetrapisisporafleetii160519fasNODE17length344593cov468687ID33
tetpha7	108tetrapisisporaphaffiifasNC0165311TetrapisisporaphaffiiCBS4417chromosome12completegenome
kazros4	628yHAB153kazachstaniarosinii160519fasscf7180000099487
kazkun8	288yHAB160kazachstaniakunashirensis160519fasscf7180000008976
kaztur10	260yHAB134kazachstaniaturicensis160519fasscf7180000049558
kaztur11	701yHAB134kazachstaniaturicensis160519fasscf7180000049586
kazkun9	322yHAB160kazachstaniakunashirensis160519fasscf7180000008971
kaztur12	268yHAB134kazachstaniaturicensis160519fasscf7180000049588
kaztur13	516yHAB134kazachstaniaturicensis160519fasscf7180000049467
kazspe8	426yHAB155kazachstaniaspencerorum160519fasscf7180000055638
kazspe9	164yHAB155kazachstaniaspencerorum160519fasscf7180000055638
kazspe10	42yHAB155kazachstaniaspencerorum160519fasscf7180000055638
kazbro9	243yHAB136kazachstaniabromeliacearum160519fasNODE54length62112cov229458ID107
kazbro10	355yHAB136kazachstaniabromeliacearum160519fasNODE17length190182cov227835ID33
kaznag3	566kazachstanianaganishiifasHE978315KazachstanianaganishiiCBS8797chromosome2completegenome
kazhum9	279yHAB140kazachstaniahumatica160519fasNODE114length11182cov4681ID227
kaztai11	621yHAB147kazachstaniataianensis160519fasNODE5length452406cov491731ID9
tetfle6	305yHMPu5000034875tetrapisisporafleetii160519fasNODE88length2726cov80311ID175
tetpha8	699tetrapisisporaphaffiifasNC0165281TetrapisisporaphaffiiCBS4417chromosome9completegenome
tetnam7	150yHMPu5000034877tetrapisisporanamnaonensis160519fasNODE110length1735cov141237ID219
tetbla8	168tetrapisisporablattaefasNC020194TetrapisisporablattaeCBS6284chromosome10completegenome
yuesin9	474yHMPu5000035629yueomycessinensis160519fasNODE1length451508cov308094ID1
naucas9	569naumovozymacastelliifasHE576756NaumovozymacastelliiCBS4309chromosome5completegenome
yuesin10	75yHMPu5000035629yueomycessinensis160519fasNODE7length328208cov290134ID13
tetbla9	20tetrapisisporablattaefasNC020185TetrapisisporablattaeCBS6284chromosome1completegenome
yuesin11	786yHMPu5000035629yueomycessinensis160519fasNODE7length328208cov290134ID13
tetbla10	810tetrapisisporablattaefasNC020185TetrapisisporablattaeCBS6284chromosome1completegenome
nakbac5	163nakaseomycesbacillisporusfasNABA0S03Nakaseomycesbacillisporusscaffold03completesequence
kazvit11	337yHAB158kazachstaniaviticola160519fasscf7180000050382
naudai14	296naumovozymadairenensisfasNC0164831NaumovozymadairenensisCBS421completegenomechromosome5
tormic4	756yHMPu5000035651torulasporamicroellipsoides160519fasflattenedline31
tetfle7	200yHMPu5000034875tetrapisisporafleetii160519fasNODE10length456294cov442026ID19
tetnam8	94yHMPu5000034877tetrapisisporanamnaonensis160519fasNODE9length466427cov736239ID17
tetbla11	280tetrapisisporablattaefasNC020194TetrapisisporablattaeCBS6284chromosome10completegenome
yuesin12	684yHMPu5000035629yueomycessinensis160519fasNODE1length451508cov308094ID1
yuesin13	650yHMPu5000035629yueomycessinensis160519fasNODE1length451508cov308094ID1
tetiri9	588yHMPu5000034876tetrapisisporairiomotensis160519fasflattenedline5
tetpha9	39tetrapisisporaphaffiifasNC0165281TetrapisisporaphaffiiCBS4417chromosome9completegenome
